# Multiplexed identification of RAS paralog imbalance as a driver of lung cancer growth

**DOI:** 10.1101/2021.07.08.451571

**Authors:** Rui Tang, Emily G. Shuldiner, Marcus Kelly, Christopher W. Murray, Jess D. Hebert, Laura Andrejka, Min K. Tsai, Nicholas W. Hughes, Mitchell I Parker, Hongchen Cai, Yao-Cheng Li, Geoffrey M. Wahl, Roland L. Dunbrack, Peter K. Jackson, Dmitri A. Petrov, Monte M. Winslow

**Affiliations:** Department of Genetics, Stanford University School of Medicine, Stanford, CA, USA; Department of Biology, Stanford University, Stanford, CA, USA; Cancer Biology Program, Stanford University School of Medicine, Stanford, CA, USA; Baxter Laboratories, Stanford University School of Medicine, Stanford, CA, USA; Molecular Therapeutics Program, Institute for Cancer Research, Fox Chase Cancer Center, Philadelphia, PA, USA; Gene Expression Laboratory, The Salk Institute for Biological Studies, La Jolla, CA, USA; Department of Pathology, Stanford University School of Medicine, Stanford, CA, USA

**Author notes:** These authors contributed equally (Rui Tang, Emily G. Shuldiner). Corresponding author: Monte M. Winslow.

## Abstract

Oncogenic *KRAS* mutations occur in approximately 30% of lung adenocarcinoma. Despite several decades of effort, oncogenic KRAS-driven lung cancer remains difficult to treat, and our understanding of the positive and negative regulators of RAS signaling is incomplete. To uncover the functional impact of diverse KRAS-interacting proteins on lung cancer growth *in vivo*, we used multiplexed somatic CRISPR/Cas9-based genome editing in genetically engineered mouse models with tumor barcoding and high-throughput barcode sequencing. Through a series of CRISPR/Cas9 screens in autochthonous lung tumors, we identified HRAS and NRAS as key suppressors of KRAS^G12D^-driven tumor growth *in vivo* and confirmed these effects in oncogenic KRAS-driven human lung cancer cell lines. Mechanistically, RAS paralogs interact with oncogenic KRAS, suppress KRAS-KRAS interactions, and reduce downstream ERK signaling. HRAS mutations identified in KRAS-driven human tumors partially abolished this effect. Comparison of the tumor-suppressive effects of HRAS and NRAS in KRAS- and BRAF-driven lung cancer models confirmed that RAS paralogs are specific suppressors of oncogenic KRAS-driven lung cancer *in vivo*. Our study outlines a technological avenue to uncover positive and negative regulators of oncogenic KRAS-driven cancer in a multiplexed manner *in vivo* and highlights the role of RAS paralog imbalance in oncogenic KRAS-driven lung cancer.
