## Supplementary Table 1 for "Multiplexed identification of RAS paralog imbalance as a driver of lung cancer growth"

### Sheet: cell and constuct list
Supplementary Table 1. Plasmids used in this study.
Transgene expressed	Parental plasmid	Promoter	Expression system	Selection	Benchling link	Donate to Addgene
sgHras	pll3-U6-sgRNA-PGK-Cre	U6	Lenti	n/a	https://benchling.com/s/seq-6eAdP3UCKTY9vAljdxh4	yes
sgNras	pll3-U6-sgRNA-PGK-Cre	U6	Lenti	n/a	https://benchling.com/s/seq-Ige3V2x4M7DjDmaRtK4F	yes
sgCand1	pll3-U6-sgRNA-PGK-Cre	U6	Lenti	n/a	https://benchling.com/s/seq-PFTiQZguHG1WKWLK98fE	yes
sgRgl2	pll3-U6-sgRNA-PGK-Cre	U6	Lenti	n/a	https://benchling.com/s/seq-WHgZQbOXkR5gOl6LF0kG	yes
sgRasgrf2	pll3-U6-sgRNA-PGK-Cre	U6	Lenti	n/a	https://benchling.com/s/seq-sVDJ67GeEIAfGOc3Zhhx	yes
sgRaf1	pll3-U6-sgRNA-PGK-Cre	U6	Lenti	n/a	https://benchling.com/s/seq-dCbojLFPjxSsvsyRHtF5	yes
sgRap1b	pll3-U6-sgRNA-PGK-Cre	U6	Lenti	n/a	https://benchling.com/s/seq-jU3qKikWu4Ud6H3B5J9z	yes
sgStom	pll3-U6-sgRNA-PGK-Cre	U6	Lenti	n/a	https://benchling.com/s/seq-wA8wqwa7Df9bHlrdyNvK	yes
sgRadil	pll3-U6-sgRNA-PGK-Cre	U6	Lenti	n/a	https://benchling.com/s/seq-9fpBfbnlKauCZWS9oBKH	yes
sgAldh1a	pll3-U6-sgRNA-PGK-Cre	U6	Lenti	n/a	https://benchling.com/s/seq-Oc906ArKK9ZvmbXNpSpA	yes
sgRap1gds1	pll3-U6-sgRNA-PGK-Cre	U6	Lenti	n/a	https://benchling.com/s/seq-qWii11FKkqm7YNI449EG	yes
sgFnta	pll3-U6-sgRNA-PGK-Cre	U6	Lenti	n/a	https://benchling.com/s/seq-TsDMK5qKoHUTksh8zBPp	yes
sgNme2	pll3-U6-sgRNA-PGK-Cre	U6	Lenti	n/a	https://benchling.com/s/seq-uat21FEA2F2zJhn9NqIM	yes
sgPcna	pll3-U6-sgRNA-PGK-Cre	U6	Lenti	n/a	https://benchling.com/s/seq-2A5FvIhAPgqPNdm32tJC	yes
sgApc	pll3-U6-sgRNA-PGK-Cre	U6	Lenti	n/a	https://benchling.com/s/seq-TtKnruisjIGoHQLQVU9B	yes
sgSAFE	pMCB-320	U6	Lenti	n/a	https://benchling.com/s/seq-oifEU1RdjR37qXp2DHVf	yes
sgHRAS_1	pMCB-321	U6	Lenti	n/a	https://benchling.com/s/seq-BYK1avJ9cWfMijASDKNg	yes
sgHRAS_2	pMCB-322	U6	Lenti	n/a	https://benchling.com/s/seq-cSudP4BjqOEAaiyG0uTD	yes
sgNRAS_1	pMCB-323	U6	Lenti	n/a	https://benchling.com/s/seq-CYu3Kd4XJmk7Mzzg08FT	yes
sgNRAS_2	pMCB-324	U6	Lenti	n/a	https://benchling.com/s/seq-wI3RxLeCPKpdKBkKFdVf	yes
pcw_HRAS	pCW-TRE	TRE	Lenti	Blast	https://benchling.com/s/seq-WWqDJo66AfGCpZ1MFwSS	yes
plvx_HRAS	plvx-EF1a	EF1a	Lenti	Puro	https://benchling.com/s/seq-M5k0l3iDnjl3gpxwrlk6	yes
plvx_NRAS	plvx-EF1a	EF1a	Lenti	Puro	https://benchling.com/s/seq-dvV3eCgXfdUzFFjLuTEY	yes
plvx_KRAS	plvx-EF1a	EF1a	Lenti	Puro	https://benchling.com/s/seq-iuRo8uQz9onmXKmJB4FF	yes
plvx_HRAS-T50M	plvx-EF1a	EF1a	Lenti	Puro	https://benchling.com/s/seq-Vdo3xqHOR5VhrEzrAV7N	yes
plvx_HRAS-Y64A	plvx-EF1a	EF1a	Lenti	Puro	https://benchling.com/s/seq-a8NrMLuO4jDwsaVwJ4MT	yes
plvx_HRAS-R123C	plvx-EF1a	EF1a	Lenti	Puro	https://benchling.com/s/seq-0Xf3EXkl2THnWydehXPr	yes
plvx_HRAS-R164Q	plvx-EF1a	EF1a	Lenti	Puro	https://benchling.com/s/seq-ldiOkqIRq8qq5nnik6aF	yes
plvx_HRAS-R169W	plvx-EF1a	EF1a	Lenti	Puro	https://benchling.com/s/seq-1t8ln2ouFVlAEUIyVbcH	yes
pcw_HRAS-Y64A	pCW-TRE	TRE	Lenti	Blast	https://benchling.com/s/seq-uoiRXWqds0zCr9QMZQF7	yes
