## Supplementary Table 2 for "Multiplexed identification of RAS paralog imbalance as a driver of lung cancer growth"

### Sheet: cell and constuct list
Supplementary Table 2. sgRNA sequence used in this study. The vectors used for sgRNA expression in each experiment are listed in Supplementary Table 1.
Target gene	sgRNA sequence	sgRNA name in Figure panel
Neo	TCATGGCTGATGCAATGCGG	sgNeo1
Neo	GATATTGCTGAAGAGCTTGG	sgNeo2
Neo	GAATAGCCTCTCCACCCAAG	sgNeo3
NT	GCGAGGTATTCGGCTCCGCG	sgNT
Rps19	CAACCCCAGCACCACCTCGG	sgRps19
Pcna	ATACGTGCAAATTCACCCGA	sgPcna
Aldh1a	GAATCTTCAAGTCGGCCAGTG	sgAldh1a
Cand1	TTCCGCAGCTCATAACTAGG	sgCand1
Fnta	GAATGACGGCCCTAACCCAG	sgFnta
Hras	GACAGAATACAAGCTTGTGG	sgHras
Nme2	AATGAAGGTACGCTCGAGGT	sgNme2
Nras	AATGACTGAGTACAAACTGG	sgNras
Radil	ATGTGGAAGAGCTTGCATCG	sgRadil
Raf1	TGGCTTTGGACTCAAAGATG	sgRaf1
Ralgds1	AGAAGTAGCCAAAAATGGTG	sgRalgds1
Rap1b	ACGAGCTTATATTCACGCA	sgRap1b
Rasgrf2	CAACGAGAGAACATGTGACA	sgRasgrf2
Rgl2	CCGACCTAACTCTGATATCC	sgRgl2
Stom	GGACTCGGTGACAATCAGTG	sgStom
Rb1	TACGTTCAGAATCCACGGGA	sgRb1
Hras	AATGACCACCTGTTTCCGGT	sgHras_2
Hras	GATCATACTCGTCCACAAAG	sgHras_3
Nras	CTGGATTAGCTGGATCGTCA	sgNras_2
Nras	GGATTCTTACCGAAAGCAAG	sgNras_3
Cand1	GAAAATGACATCCAGCGACA	sgCand1_2
Cand1	ATGACTCCATGTCAACAACA	sgCand1_3
Aldh1a	GAATGGCACAATTCAGTGAG	sgAldh1a_2
Aldh1a	GCACCATGGATGCTTCAGAG	sgAldh1a_3
Fnta	AGATTCCCCGACCCCCTCGG	sgFnta_2
Fnta	TTACCTGTACAAGACATAGG	sgFnta_3
Nme2	ATCAAACGGTTCGAGCAGAA	sgNme2_2
Nme2	GGAACTTCATGGCCACCAGG	sgNme2_3
Lkb1	CCACTCTCTGACCTACTCCG	sgLkb1
Rbm10	TGGGAACGAAAGCTCACCTG	sgRbm10
Apc	TTGAGCGTAGTTTCACTCCG	sgApc
Cdkn2a	CGGTGCAGATTCGAACTGCG	sgCdkn2a
SAFE	TCCCCCTCAGCCGTATT	sgSAFE
HRAS	TGTTGATGGCAAACACACAC	sgHRAS_1
HRAS	TGACCTGGCTGCACGCACTG	sgHRAS_2
NRAS	GATTAAGCGAGTAAAAGACT	sgNRAS_1
NRAS	CTATGGTGGGATCATATTCA	sgNRAS_2
